# Discovery and development of single-nucleotide polymorphism markers for resistance to *Striga gesnerioides* in cowpea (*Vigna unguiculata*)

**DOI:** 10.1101/2025.09.15.676209

**Authors:** Patrick Obia Ongom, Christian Fatokun, Ousmane Boukar

**Affiliations:** International Institute of Tropical Agriculture (IITA), Kano, Nigeria; International Institute of Tropical Agriculture (IITA), Ibadan, Nigeria

**Keywords:** Cowpea (*Vigna unguiculata*), *Striga gesnerioides*, genome-wide association study, candidate genes, SNP-based KASP markers, marker validation

## Abstract

The parasitic weed [*Striga gesnerioides* (Willd.) Vatke] is a principal biotic constraint to cowpea [*Vigna unguiculata* (L.) Walp.] production in West and Central Africa, causing severe yield reductions. Multiple races of *S. gesnerioides* exist across the cowpea-growing areas of the sub- region. Past efforts identified some resistant sources and race-specific genes underpinning Striga resistance, but deployment of associated markers in breeding is limited. Here, we utilized a 51K cowpea iSelect single-nucleotide polymorphisms (SNPs) to decipher genomic regions underlying Striga resistance and explore marker conversion and validation for easy deployment. The study used two-year phenotypic data on a minicore panel of 368 cowpea genotypes screened at two sites in Northern Nigeria. SNPs performances were verified and validated using two independent sets of 60 and 20 diverse genotypes respectively. The minicore displayed apparent differences in response to the *S. gesnerioides* attack. A genome-wide scan uncovered a primary gene effect signal on chromosome Vu11 and minor regions on chromosomes Vu02, Vu03, Vu07, Vu09 and Vu10. The major effect region on Vu11 harbored a coil-coil nucleotide-binding site leucine-rich repeat (CC- NBS-LRR) protein, encoded by the *RSG3-301* gene, previously implicated in race-specific resistance to *S. gesnerioides* in cowpea. The associated SNPs were successfully converted into Kompetitive Allele-Specific PCR (KASP) assays and validated using 20 independent diverse cowpea genotypes. Five KASP markers, snpVU00075, snpVU00076, snpVU00077, snpVU00078, and snpVU00079, depicted consistent and significant associations with the phenotype in the validation set. The markers provide valuable tools for efficient marker-assisted selection (MAS) in breeding programs focused on developing Striga-resistant cowpea varieties.
