## Supplementary material for "Discovery and development of single-nucleotide polymorphism markers for resistance to *Striga gesnerioides* in cowpea (*Vigna unguiculata*)": Supplementary_Table 2_Candidate_Genes.xlsx

### Sheet: Candidate_Genes
SN1	SN2	locusName	transcriptName	chromosome	start	end	strand	Function	Possible role in plant defense	Best-hit-arabi-name
1	1	Vigun11g012500	Vigun11g012500.1	Vu11	1490524	1491254	+	PTHR33624:SF2 - SIGMA FACTOR BINDING PROTEIN 1, CHLOROPLASTIC-RELATED		AT3G56710.1
2	2	Vigun11g012600	Vigun11g012600.1	Vu11	1503182	1514884	+	PTHR22952:SF183 - TRANSCRIPTION FACTOR TGA5	Yes	AT3G12250.1
3	3	Vigun11g012800	Vigun11g012800.1	Vu11	1521704	1524352	+	K03950 - NADH dehydrogenase (ubiquinone) 1 alpha subcomplex subunit 6 (NDUFA6)
4	4	Vigun11g012700	Vigun11g012700.1	Vu11	1515180	1516856	-	PF02902 - Ulp1 protease family, C-terminal catalytic domain (Peptidase_C48)		AT3G12260.1
5	5	Vigun11g012900	Vigun11g012900.1	Vu11	1525278	1530429	-	K09567 - peptidyl-prolyl isomerase H (cyclophilin H) (PPIH, CYPH)		AT2G38730.1
6	6	Vigun11g013000	Vigun11g013000.1	Vu11	1543233	1545527	-	PTHR23155//PTHR23155:SF414 - LEUCINE-RICH REPEAT-CONTAINING PROTEIN // SUBFAMILY NOT NAMED	Yes	AT3G14460.1
7	7	Vigun11g013100	Vigun11g013100.1	Vu11	1553051	1557907	-	PTHR23155//PTHR23155:SF414 - LEUCINE-RICH REPEAT-CONTAINING PROTEIN // SUBFAMILY NOT NAMED	Yes	AT3G14470.1
8	8	Vigun11g013200	Vigun11g013200.1	Vu11	1565547	1570526	-	PTHR23155//PTHR23155:SF414 - LEUCINE-RICH REPEAT-CONTAINING PROTEIN // SUBFAMILY NOT NAMED	Yes	AT3G14460.1
9	9	Vigun11g013300	Vigun11g013300.1	Vu11	1609755	1613307	-	PTHR23155//PTHR23155:SF414 - LEUCINE-RICH REPEAT-CONTAINING PROTEIN // SUBFAMILY NOT NAMED	Yes	AT3G14460.1
10	10	Vigun11g013400	Vigun11g013400.1	Vu11	1632181	1632489	+	Unknown protein
11	11	Vigun11g013500	Vigun11g013500.1	Vu11	1642383	1642908	+	Unknown protein
12	12	Vigun11g013600	Vigun11g013600.1	Vu11	1645275	1650418	-	PTHR23155//PTHR23155:SF414 - LEUCINE-RICH REPEAT-CONTAINING PROTEIN // SUBFAMILY NOT NAMED	Yes	AT3G14460.1
13	13	Vigun11g013700	Vigun11g013700.1	Vu11	1653840	1658944	-	PTHR23155//PTHR23155:SF414 - LEUCINE-RICH REPEAT-CONTAINING PROTEIN // SUBFAMILY NOT NAMED	Yes	AT3G14470.1
14	14	igun11g013800	igun11g013800.1	Vu11	1662759	1662969	+	Unknown protein
15	15	Vigun11g013900	Vigun11g013900.1	Vu11	1679971	1685246	-	PTHR23155//PTHR23155:SF414 - LEUCINE-RICH REPEAT-CONTAINING PROTEIN // SUBFAMILY NOT NAMED	Yes	AT3G14460.1
16	16	Vigun11g014000	Vigun11g014000.1	Vu11	1691808	1697913	-	K14833 - nucleolar complex protein 2 (NOC2)		AT2G18220.1
17	17	Vigun11g014100	Vigun11g014100.1	Vu11	1717788	1726608	+	K04681 - retinoblastoma-like protein 1 (RBL1)		AT3G12280.2
18	18	Vigun11g014200	Vigun11g014200.1	Vu11	1728976	1748126	+	K03002 - DNA-directed RNA polymerase I subunit RPA2 (RPA2, POLR1B)		AT1G29940.1
19	19	Vigun11g014300	Vigun11g014300.1	Vu11	1748204	1748667	+	Unknown protein
20	20	Vigun11g014400	Vigun11g014400.1	Vu11	1761470	1783260	+	PF05664 - Plant family of unknown function (DUF810) (DUF810)		AT5G06970.1
21	21	Vigun11g014500	Vigun11g014500.1	Vu11	1787538	1795143	+	K18417 - ERI1 exoribonuclease 2 [EC:3.1.-.-] (ERI2)		AT3G15140.1
22	22	Vigun11g014600	Vigun11g014600.1	Vu11	1797909	1804190	+	PREDICTED: uncharacterized protein LOC100793232 isoform X2 [Glycine max]		AT5G40520.2
23	23	Vigun11g014700	Vigun11g014700.1	Vu11	1805401	1810564	+	K01188 - beta-glucosidase (E3.2.1.21)		AT2G44480.1
24	24	Vigun11g014800	Vigun11g014800.1	Vu11	1816970	1820846	+	PTHR23155//PTHR23155:SF414 - LEUCINE-RICH REPEAT-CONTAINING PROTEIN // SUBFAMILY NOT NAMED	Yes	AT3G14470.1
25	25	Vigun11g014900	Vigun11g014900.1	Vu11	1831514	1835885	+	PTHR23155//PTHR23155:SF414 - LEUCINE-RICH REPEAT-CONTAINING PROTEIN // SUBFAMILY NOT NAMED	Yes	AT3G14470.1
26	26	Vigun11g015000	Vigun11g015000.1	Vu11	1852486	1856007	-	3.1.4.46 - Glycerophosphodiester phosphodiesterase / Glycerophosphoryl diester phosphodiesterase		AT1G66910.1
27	27	Vigun11g015100	Vigun11g015100.1	Vu11	1861928	1873569	+	PTHR23155//PTHR23155:SF414 - LEUCINE-RICH REPEAT-CONTAINING PROTEIN // SUBFAMILY NOT NAMED	Yes	AT3G14470.1
28	1	Vigun10g000100	Vigun10g000100.1	Vu10	53939	65002	-	5.4.99.8 - Cycloartenol synthase / 2,3-epoxysqualene--cycloartenol cyclase		AT2G07050.1
29	2	Vigun10g000200	Vigun10g000200.1	Vu10	71272	72249	+	PTHR31194//PTHR31194:SF4 - SHN SHINE , DNA BINDING / TRANSCRIPTION FACTOR // ETHYLENE-RESPONSIVE TRANSCRIPTION FACTOR ERF003	Yes	AT5G25190.1
30	3	Vigun10g000300	Vigun10g000300.1	Vu10	93720	95558	+	KOG4702 - Uncharacterized conserved protein		AT4G14615.1
31	4	Vigun10g000400	Vigun10g000400.1	Vu10	97755	106890	+	PTHR10025:SF43 - BIFUNCTIONAL PROTEIN FOLD 1, MITOCHONDRIAL		AT2G38660.1
32	5	Vigun10g000500	Vigun10g000500.1	Vu10	107043	115558	-	PTHR23324//PTHR23324:SF45 - SEC14 RELATED PROTEIN // SUBFAMILY NOT NAMED		AT5G01010.2
33	6	Vigun10g000600	Vigun10g000600.1	Vu10	117425	118561	-	5.99.1.2 - DNA topoisomerase / Untwisting enzyme
34	7	Vigun10g000700	Vigun10g000700.1	Vu10	121197	122573	+	PTHR31087:SF22 - PROTEIN LURP-ONE-RELATED 8		AT2G38640.1
35	8	Vigun10g000800	Vigun10g000800.1	Vu10	130095	131496	-	PTHR36310//PTHR36310:SF1 - FAMILY NOT NAMED // T6D22.11		AT2G28330.1
36	9	Vigun10g000900	Vigun10g000900.1	Vu10	139177	141252	+	K11723 - bromodomain-containing protein 7/9 (BRD7_9)		AT1G20670.1
37	10	Vigun10g001000	Vigun10g001000.1	Vu10	143657	146007	+	unknown protein; BEST Arabidopsis thaliana protein match is: unknown protein . LENGTH=389		AT1G30050.1
38	11	Vigun10g001100	Vigun10g001100.1	Vu10	149716	152041	+	PF06697 - Protein of unknown function (DUF1191) (DUF1191)		AT3G08600.1
39	12	Vigun10g001200	Vigun10g001200.1	Vu10	154292	160142	+	PTHR11208//PTHR11208:SF59 - RNA-BINDING PROTEIN RELATED // SUBFAMILY NOT NAMED	Yes	AT2G38610.1
40	13	Vigun10g001300	Vigun10g001300.1	Vu10	160175	162081	+	PF11891 - Domain of unknown function (DUF3411) (DUF3411)		AT3G08640.1
41	14	Vigun10g001400	Vigun10g001400.1	Vu10	162105	166452	-	PTHR11040:SF70 - METAL HOMEOSTASIS FACTOR ATX2		AT3G08650.2
42	15	Vigun10g001500	Vigun10g001500.1	Vu10	170975	172453	-	3.1.27.1 - Ribonuclease T(2) / Ribonuclease T2		AT2G02990.1
43	16	Vigun10g001600	Vigun10g001600.1	Vu10	176244	177641	-	3.1.27.1 - Ribonuclease T(2) / Ribonuclease T2		AT2G02990.1
44	17	Vigun10g001700	Vigun10g001700.1	Vu10	185895	190250	-	PTHR31284:SF9 - HAD SUPERFAMILY, SUBFAMILY IIIB ACID PHOSPHATASE		AT2G38600.1
45	18	Vigun10g001800	Vigun10g001800.1	Vu10	193963	199044	-	unknown protein; FUNCTIONS IN: molecular_function unknown; INVOLVED IN: biological_process unknown; LOCATED IN: mitochondrion, plastid; EXPRESSED IN: 22 plant structures; EXPRESSED DURING: 13 growth stages; Has 24 Blast hits to 24 proteins in 9 species: Archae - 0; Bacteria - 0; Metazoa - 0; Fungi - 0; Plants - 24; Viruses - 0; Other Eukaryotes - 0 (source: NCBI BLink). LENGTH=188		AT3G51010.1
46	19	Vigun10g001900	Vigun10g001900.1	Vu10	201549	202968	-	HAD superfamily, subfamily IIIB acid phosphatase LENGTH=251		AT2G38600.1
47	20	Vigun10g002000	Vigun10g002000.1	Vu10	209819	213048	+	PREDICTED: flocculation protein FLO11-like [Glycine max]		AT3G08670.1
48	21	Vigun10g002100	Vigun10g002100.1	Vu10	213689	217369	+	PTHR10438:SF240 - THIOREDOXIN H9		AT3G08710.2
49	22	Vigun10g002200	Vigun10g002200.1	Vu10	218026	220056	+	K03135 - transcription initiation factor TFIID subunit 11 (TAF11)		AT4G20280.1
50	23	Vigun10g002300	Vigun10g002300.1	Vu10	221733	225874	-	K07407 - alpha-galactosidase (E3.2.1.22B, galA, rafA)		AT5G08380.1
51	24	Vigun10g002400	Vigun10g002400.1	Vu10	231553	235318	+	PTHR31451:SF17 - MANNAN ENDO-1,4-BETA-MANNOSIDASE 6		AT5G01930.1
52	25	Vigun10g002500	Vigun10g002500.1	Vu10	233712	237933	-	PTHR11584 - SERINE/THREONINE PROTEIN KINASE	Yes	AT5G01920.1
53	26	Vigun10g002600	Vigun10g002600.1	Vu10	239195	246367	+	K14802 - phospholipid-transporting ATPase [EC:3.6.3.1] (DRS2, ATP8A)		AT5G04930.1
54	27	Vigun10g002700	Vigun10g002700.1	Vu10	250659	252308	+	PF03106 - WRKY DNA -binding domain (WRKY)	Yes	AT3G56400.1
55	28	Vigun10g002800	Vigun10g002800.1	Vu10	257922	261460	+	PTHR21229:SF1 - PROTEIN C52B9.4		AT1G61670.1
56	29	Vigun10g002900	Vigun10g002900.1	Vu10	265659	267819	+	PTHR31476//PTHR31476:SF4 - FAMILY NOT NAMED // RNA RECOGNITION DOMAIN-CONTAINING PROTEIN WTF1		AT4G01037.1
57	30	Vigun10g003000	Vigun10g003000.1	Vu10	268434	270974	+	PF00069//PF00954//PF08276 - Protein kinase domain (Pkinase) // S-locus glycoprotein domain (S_locus_glycop) // PAN-like domain (PAN_2)		AT2G19130.1
58	31	Vigun10g003100	Vigun10g003100.1	Vu10	271945	275155	+	PF00024//PF00069//PF00954//PF01453 - PAN domain (PAN_1) // Protein kinase domain (Pkinase) // S-locus glycoprotein domain (S_locus_glycop) // D-mannose binding lectin (B_lectin)		AT2G19130.1
59	32	Vigun10g003200	Vigun10g003200.1	Vu10	275956	281345	+	PTHR22765:SF58 - VACUOLAR-SORTING RECEPTOR 1-RELATED		AT2G30290.2
60	33	Vigun10g003300	Vigun10g003300.1	Vu10	281728	285262	-	PF00069//PF00954//PF01453 - Protein kinase domain (Pkinase) // S-locus glycoprotein domain (S_locus_glycop) // D-mannose binding lectin (B_lectin)		AT2G19130.1
61	34	Vigun10g003400	Vigun10g003400.1	Vu10	291769	294691	+	PF00069//PF00954//PF01453 - Protein kinase domain (Pkinase) // S-locus glycoprotein domain (S_locus_glycop) // D-mannose binding lectin (B_lectin)		AT2G19130.1
62	35	Vigun10g003500	Vigun10g003500.1	Vu10	295196	297104	+	PF03763 - Remorin, C-terminal region (Remorin_C)	Yes	AT3G57540.1
63	36	Vigun10g003600	Vigun10g003600.1	Vu10	298039	319941	-	K12604 - CCR4-NOT transcription complex subunit 1 (CNOT1, NOT1)		AT1G02080.2
64	37	Vigun10g003700	Vigun10g003700.1	Vu10	326642	328511	-	| hypothetical protein | HC | chr4:41605302-41608202 | 20130731		AT4G17310.1
65	38	Vigun10g003800	Vigun10g003800.1	Vu10	336375	338921	-	PF13041 - PPR repeat family (PPR_2)		AT2G17670.1
66	1	Vigun07g245700	Vigun07g245700.1	Vu07	36646413	36650312	+	| cysteine-rich receptor-kinase-like protein | HC | chr1:47604247-47607685 | 20130731	Yes	AT4G05200.1
67	2	Vigun07g245800	Vigun07g245800.1	Vu07	36656118	36660794	+	cysteine-rich RLK (RECEPTOR-like protein kinase) 25 LENGTH=675	Yes	AT4G05200.1
68	3	Vigun07g245900	Vigun07g245900.1	Vu07	36661617	36666614	+	cysteine-rich RLK (RECEPTOR-like protein kinase) 25 LENGTH=675	Yes	AT4G05200.1
69	4	Vigun07g246000	Vigun07g246000.1	Vu07	36667961	36671348	+	receptor kinase 2 LENGTH=847	Yes	AT4G23180.1
70	5	Vigun07g246100	Vigun07g246100.1	Vu07	36677000	36679706	-	Unknown protein
71	6	Vigun07g246200	Vigun07g246200.1	Vu07	36681840	36683368	+	PREDICTED: cysteine-rich receptor-like protein kinase 25-like [Glycine max]	Yes	AT4G05200.1
72	7	Vigun07g246300	Vigun07g246300.1	Vu07	36685549	36687111	+	PREDICTED: cysteine-rich receptor-like protein kinase 25-like [Glycine max]	Yes	AT4G05200.1
73	8	Vigun07g246400	Vigun07g246400.1	Vu07	36688896	36692497	+	| cysteine-rich receptor-kinase-like protein | HC | chr1:47638290-47641699 | 20130731	Yes	AT4G05200.1
74	9	Vigun07g246500	Vigun07g246500.1	Vu07	36693200	36696506	+	receptor kinase 1 LENGTH=843	Yes	AT4G05200.1
75	10	Vigun07g246600	Vigun07g246600.1	Vu07	36696779	36700549	+	receptor kinase 2 LENGTH=847	Yes	AT4G05200.1
76	11	Vigun07g246700	Vigun07g246700.1	Vu07	36703678	36707656	+	receptor kinase 1 LENGTH=843	Yes	AT4G05200.1
77	12	Vigun07g246800	Vigun07g246800.1	Vu07	36710573	36714777	+	receptor kinase 2 LENGTH=847	Yes	AT4G05200.1
78	13	Vigun07g246900	Vigun07g246900.1	Vu07	36715703	36719058	+	receptor kinase 3 LENGTH=850	Yes	AT4G38830.1
79	14	Vigun07g247000	Vigun07g247000.1	Vu07	36720703	36724072	+	receptor kinase 3 LENGTH=850	Yes	AT4G21410.1
80	15	Vigun07g247100	Vigun07g247100.1	Vu07	36724996	36728401	+	cysteine-rich RLK (RECEPTOR-like protein kinase) 29 LENGTH=679	Yes	AT4G21410.1
81	16	Vigun07g247200	Vigun07g247200.1	Vu07	36729230	36732547	+	receptor kinase 3 LENGTH=850	Yes	AT4G21410.1
82	17	Vigun07g247300	Vigun07g247300.1	Vu07	36733028	36733813	+	PREDICTED: cysteine-rich receptor-like protein kinase 29-like [Glycine max]	Yes	AT4G21410.1
83	18	Vigun07g247400	Vigun07g247400.1	Vu07	36738210	36739383	+	PREDICTED: cysteine-rich receptor-like protein kinase 29-like [Glycine max]	Yes	AT4G21410.1
84	19	Vigun07g247500	Vigun07g247500.1	Vu07	36742808	36746142	+	receptor kinase 3 LENGTH=850	Yes	AT4G21410.1
85	20	Vigun07g247600	Vigun07g247600.1	Vu07	36754560	36757839	+	| cysteine-rich receptor-kinase-like protein | LC | chr1:47760553-47757298 | 20130731	Yes	AT4G21410.1
86	21	Vigun07g247700	Vigun07g247700.1	Vu07	36759357	36762486	+	receptor kinase 3 LENGTH=850	Yes	AT4G21410.1
87	22	Vigun07g247800	Vigun07g247800.1	Vu07	36766957	36767942	+	PREDICTED: cysteine-rich receptor-like protein kinase 29-like [Glycine max]	Yes	AT4G38830.1
88	23	Vigun07g247900	Vigun07g247900.1	Vu07	36770222	36770856	+	Unknown protein
89	24	Vigun07g248000	Vigun07g248000.1	Vu07	36771915	36775591	+	receptor kinase 3 LENGTH=850	Yes	AT4G21410.1
90	25	Vigun07g248100	Vigun07g248100.1	Vu07	36778949	36782382	+	cysteine-rich RLK (RECEPTOR-like protein kinase) 29 LENGTH=679	Yes	AT4G21410.1
91	26	Vigun07g248200	Vigun07g248200.1	Vu07	36787065	36795756	+	| cysteine-rich receptor-kinase-like protein | HC | chr1:6523344-6526374 | 20130731	Yes	AT4G21410.1
92	27	Vigun07g248300	Vigun07g248300.1	Vu07	36801304	36802786	+	PREDICTED: cysteine-rich receptor-like protein kinase 29-like [Glycine max]	Yes	AT4G21410.1
93	28	Vigun07g248400	Vigun07g248400.1	Vu07	36804140	36805795	+	PREDICTED: cysteine-rich receptor-like protein kinase 29-like [Glycine max]	Yes	AT4G21410.1
94	29	Vigun07g248500	Vigun07g248500.1	Vu07	36807207	36811238	+	receptor kinase 3 LENGTH=850	Yes	AT4G21410.1
95	30	Vigun07g248600	Vigun07g248600.1	Vu07	36820500	36824272	+	receptor kinase 3 LENGTH=850	Yes	AT4G21410.1
96	31	Vigun07g248700	Vigun07g248700.1	Vu07	36825648	36828226	-	PREDICTED: uncharacterized protein LOC100781730 isoform X3 [Glycine max]		AT1G71430.1
97	32	Vigun07g248800	Vigun07g248800.1	Vu07	36832851	36833996	-	xyloglucan endotransglucosylase/hydrolase 10 LENGTH=299		AT2G14620.1
98	33	Vigun07g248900	Vigun07g248900.1	Vu07	36837060	36838421	-	xyloglucan endotransglucosylase/hydrolase 10 LENGTH=299		AT2G14620.1
99	34	Vigun07g249000	Vigun07g249000.1	Vu07	36842987	36847178	+	PREDICTED: myb-like protein X-like isoform X2 [Glycine max]	Yes	AT4G33740.2
100	35	Vigun07g249100	Vigun07g249100.1	Vu07	36848688	36849356	-	MADS-box transcription factor family protein LENGTH=248	Yes	AT5G60440.1
101	36	Vigun07g249200	Vigun07g249200.1	Vu07	36863762	36864574	-	MADS-box transcription factor family protein LENGTH=248	Yes	AT5G60440.1
102	37	Vigun07g249300	Vigun07g249300.1	Vu07	36876288	36878344	-	Cytochrome P450 superfamily protein LENGTH=513	Yes	AT3G48310.1
103	38	Vigun07g249400	Vigun07g249400.1	Vu07	36888307	36889617	+	MADS-box transcription factor family protein LENGTH=248	Yes	AT5G60440.1
104	39	Vigun07g249500	Vigun07g249500.1	Vu07	36891205	36896073	-	PREDICTED: inositol-tetrakisphosphate 1-kinase 2-like isoform X1 [Glycine max]		AT4G08170.2
105	40	Vigun07g249600	Vigun07g249600.1	Vu07	36905374	36909679	+	Pyruvate kinase family protein LENGTH=596		AT3G22960.1
106	41	Vigun07g249700	Vigun07g249700.1	Vu07	36910798	36914040	+	| tubulin alpha-6 chain, putative | HC | chr1:47891638-47894761 | 20130731		AT1G50020.1
107	42	Vigun07g249800	Vigun07g249800.1	Vu07	36914124	36918342	-	| transmembrane amino acid transporter family protein | HC | chr3:51720687-51715143 | 20130731		AT1G58360.1
108	43	Vigun07g249900	Vigun07g249900.1	Vu07	36925736	36928143	-	tubulin alpha-4 chain LENGTH=450		AT1G04820.1
109	44	Vigun07g250000	Vigun07g250000.1	Vu07	36932870	36936008	-	F-box family protein LENGTH=475		AT1G23780.1
110	45	Vigun07g250100	Vigun07g250100.1	Vu07	36940617	36959239	+	pre-mRNA-processing protein 40A LENGTH=926		AT3G19670.1
111	46	Vigun07g250200	Vigun07g250200.1	Vu07	36962766	36963870	+	phytosulfokine 4 precursor LENGTH=79		AT3G49780.1
112	47	Vigun07g250300	Vigun07g250300.1	Vu07	36968635	36972137	+	| ribosomal RNA small subunit methyltransferase E | HC | chr1:47990418-47994872 | 20130731		AT1G50000.1
113	48	Vigun07g250400	Vigun07g250400.1	Vu07	36973363	36976143	+	| photosystem I reaction center subunit N | HC | chr1:48006741-48007669 | 20130731		AT1G49975.1
114	49	Vigun07g250500	Vigun07g250500.1	Vu07	36976161	36978146	-	PREDICTED: uncharacterized protein LOC100776716 isoform X2 [Glycine max]		AT4G33800.1
115	50	Vigun07g250600	Vigun07g250600.1	Vu07	36994625	36997055	-	PREDICTED: cyclin-D4-1-like [Glycine max]		AT1G70210.1
116	51	Vigun07g250700	Vigun07g250700.1	Vu07	37001855	37006290	-	nucleobase-ascorbate transporter 7 LENGTH=538	Yes	AT1G49960.1
117	52	Vigun07g250800	Vigun07g250800.1	Vu07	37009902	37014391	-	nucleobase-ascorbate transporter 7 LENGTH=538	Yes	AT1G49960.1
118	53	Vigun07g250900	Vigun07g250900.1	Vu07	37021503	37024846	+	Unknown protein
119	54	Vigun07g251000	Vigun07g251000.1	Vu07	37026602	37031545	+	PREDICTED: NADH dehydrogenase (ubiquinone) complex I, assembly factor 6-like isoform X5 [Glycine max]		AT1G62730.1
120	55	Vigun07g251100	Vigun07g251100.1	Vu07	37033922	37034380	+	Unknown protein
121	56	Vigun07g251200	Vigun07g251200.1	Vu07	37038662	37039258	-	GATA type zinc finger transcription factor family protein LENGTH=190	Yes	AT1G10200.1
122	1	Vigun02g164200	Vigun02g164200.1	Vu02	30905491	30911664	+	phosphatidylserine decarboxylase 1 LENGTH=453		AT4G16700.1
123	2	Vigun02g164300	Vigun02g164300.1	Vu02	30920169	30922888	+	PREDICTED: uncharacterized protein LOC100814154 isoform X2 [Glycine max]		AT4G17350.1
124	3	Vigun02g164400	Vigun02g164400.1	Vu02	30923197	30925431	-	formyltetrahydrofolate deformylase, putative LENGTH=323		AT4G17360.1
125	4	Vigun02g164500	Vigun02g164500.1	Vu02	30927158	30932319	+	ATP binding;leucine-tRNA ligases;aminoacyl-tRNA ligases;nucleotide binding;ATP binding;aminoacyl-tRNA ligases LENGTH=1091		AT1G09620.1
126	5	Vigun02g164600	Vigun02g164600.1	Vu02	30932961	30935490	-	Water-selective transport intrinsic membrane protein 1 n=1 Tax=Lotus japonicus RepID=Q9LKJ6_LOTJA		AT5G47450.1
127	6	Vigun02g164700	Vigun02g164700.1	Vu02	30938840	30946015	+	PREDICTED: uncharacterized protein LOC100810744 isoform X1 [Glycine max]		AT5G47380.1
128	7	Vigun02g164800	Vigun02g164800.1	Vu02	30946938	30953429	-	| trafficking protein particle complex subunit-like protein | HC | chr5:32007507-32004338 | 20130731		AT1G51160.1
129	8	Vigun02g164900	Vigun02g164900.1	Vu02	30955712	30967477	+	PREDICTED: uncharacterized protein LOC100792961 isoform X6 [Glycine max]		AT4G17330.1
130	9	Vigun02g165000	Vigun02g165000.1	Vu02	30967973	30973100	-	PREDICTED: uncharacterized protein At1g04910-like [Glycine max]		AT4G16650.1
131	10	Vigun02g165100	Vigun02g165100.1	Vu02	30978163	30979965	+	PREDICTED: metalloendoproteinase 1-like [Glycine max]		AT4G16640.1
132	11	Vigun02g165200	Vigun02g165200.1	Vu02	30981177	30982922	-	Pentatricopeptide repeat (PPR) superfamily protein LENGTH=576	Yes	AT5G47460.1
133	12	Vigun02g165300	Vigun02g165300.1	Vu02	30983808	30986566	+	Nodulin MtN21 /EamA-like transporter family protein LENGTH=364		AT5G47470.1
134	13	Vigun02g165400	Vigun02g165400.1	Vu02	30996922	30998730	+	zinc-finger protein 2 LENGTH=273		AT3G60580.1
135	14	Vigun02g165500	Vigun02g165500.1	Vu02	31001482	31003266	-	PREDICTED: U11/U12 small nuclear ribonucleoprotein 25 kDa protein-like isoform X7 [Glycine max]		AT3G07860.1
136	15	Vigun02g165600	Vigun02g165600.1	Vu02	31004483	31008301	-	PREDICTED: AP-5 complex subunit beta-1-like [Glycine max]		AT3G19870.1
137	16	Vigun02g165700	Vigun02g165700.1	Vu02	31009363	31015609	-	PREDICTED: U11/U12 small nuclear ribonucleoprotein 25 kDa protein-like isoform X7 [Glycine max]		AT3G07860.1
138	17	Vigun02g165800	Vigun02g165800.1	Vu02	31012274	31015611	-	Pentatricopeptide repeat (PPR) superfamily protein LENGTH=548	Yes	AT5G15300.1
139	18	Vigun02g165900	Vigun02g165900.1	Vu02	31015028	31019249	+	Pentatricopeptide repeat (PPR-like) superfamily protein LENGTH=606	Yes	AT1G09820.1
140	19	Vigun02g166000	Vigun02g166000.1	Vu02	31020692	31021691	-	Ribosomal protein S30 family protein LENGTH=62		AT4G29390.1
141	20	Vigun02g166100	Vigun02g166100.1	Vu02	31024413	31031736	+	RGPR-related LENGTH=1361		AT5G47490.1
142	21	Vigun02g166200	Vigun02g166200.1	Vu02	31032880	31035760	-	pectinesterase 11 LENGTH=352		AT5G47500.1
143	22	Vigun02g166300	Vigun02g166300.1	Vu02	31038400	31042761	-	PREDICTED: putative glucuronosyltransferase PGSIP8-like [Glycine max]	Yes	AT4G16600.1
144	23	Vigun02g166400	Vigun02g166400.1	Vu02	31050650	31051355	-	Protein arginine N-methyltransferase n=1 Tax=Medicago truncatula RepID=G7JIX1_MEDTR
145	24	Vigun02g166500	Vigun02g166500.1	Vu02	31057923	31068139	+	DNAJ-like 20 LENGTH=155		AT2G35720.1
146	25	Vigun02g166600	Vigun02g166600.1	Vu02	31069401	31071647	+	histidine triad nucleotide-binding 4 LENGTH=146		AT4G16566.1
147	26	Vigun02g166700	Vigun02g166700.1	Vu02	31077503	31079616	+	Eukaryotic aspartyl protease family protein LENGTH=499		AT4G16563.1
148	27	Vigun02g166800	Vigun02g166800.1	Vu02	31082731	31086542	+	Sec14p-like phosphatidylinositol transfer family protein LENGTH=376		AT5G47510.1
149	28	Vigun02g166900	Vigun02g166900.1	Vu02	31088801	31093711	+	vesicle associated protein LENGTH=256		AT2G45140.1
150	29	Vigun02g167000	Vigun02g167000.1	Vu02	31095014	31095664	-	| hypothetical protein | HC | chr2:45369668-45371821 | 20130731		AT4G25225.1
151	30	Vigun02g167100	Vigun02g167100.1	Vu02	31097553	31101216	+	AUTOPHAGY 8E LENGTH=122		AT4G16520.1
152	31	Vigun02g167200	Vigun02g167200.1	Vu02	31101970	31106289	+	PREDICTED: uncharacterized protein LOC100806817 [Glycine max]		AT4G16515.1
153	32	Vigun02g167300	Vigun02g167300.1	Vu02	31110604	31111921	+	Lactate/malate dehydrogenase family protein LENGTH=353		AT4G17260.1
154	33	Vigun02g167400	Vigun02g167400.1	Vu02	31122316	31126415	+	peptide transporter 1 LENGTH=570		AT1G12110.1
155	34	Vigun02g167500	Vigun02g167500.1	Vu02	31127343	31136027	-	Oxysterol-binding family protein LENGTH=453		AT4G22540.1
156	35	Vigun02g167600	Vigun02g167600.1	Vu02	31142820	31143137	+	Unknown protein
157	36	Vigun02g167700	Vigun02g167700.1	Vu02	31144059	31144400	+	Unknown protein
158	37	Vigun02g167800	Vigun02g167800.1	Vu02	31150917	31152200	+	C2H2-like zinc finger protein LENGTH=462	Yes	AT1G62520.1
159	38	Vigun02g167900	Vigun02g167900.1	Vu02	31157971	31165079	-	adenine phosphoribosyltransferase 5 LENGTH=191		AT4G22570.1
160	39	Vigun02g168000	Vigun02g168000.1	Vu02	31162073	31162383	-	Unknown protein
161	40	Vigun02g168100	Vigun02g168100.1	Vu02	31171872	31175386	+	Flavin-binding monooxygenase family protein LENGTH=450		AT1G63370.1
162	41	Vigun02g168200	Vigun02g168200.1	Vu02	31174938	31178465	-	Pentatricopeptide repeat (PPR) superfamily protein LENGTH=287	Yes	AT1G04590.1
163	42	Vigun02g168300	Vigun02g168300.1	Vu02	31179227	31180874	-	PLATZ transcription factor family protein LENGTH=245		AT3G60670.1
164	43	Vigun02g168400	Vigun02g168400.1	Vu02	31194212	31198225	+	beta-fructofuranosidase 5 LENGTH=594		AT1G12240.1
165	44	Vigun02g168500	Vigun02g168500.1	Vu02	31198469	31201714	+	Pentapeptide repeat-containing protein LENGTH=206		AT1G12250.1
166	45	Vigun02g168600	Vigun02g168600.1	Vu02	31205718	31209250	-	NAC domain protein,	Yes	AT1G12260.1
167	46	Vigun02g168700	Vigun02g168700.1	Vu02	31212660	31216469	+	PREDICTED: heat shock protein STI-like isoform X1 [Glycine max]	Yes	AT4G12400.2
168	47	Vigun02g168800	Vigun02g168800.1	Vu02	31219036	31219650	-	Plant invertase/pectin methylesterase inhibitor superfamily protein LENGTH=204		AT1G62770.1
169	48	Vigun02g168900	Vigun02g168900.1	Vu02	31221925	31224217	-	unknown protein; FUNCTIONS IN: molecular_function unknown; INVOLVED IN: biological_process unknown; LOCATED IN: chloroplast, chloroplast stroma; EXPRESSED IN: 22 plant structures; EXPRESSED DURING: 14 growth stages; Has 94 Blast hits to 94 proteins in 35 species: Archae - 6; Bacteria - 10; Metazoa - 21; Fungi - 2; Plants - 48; Viruses - 0; Other Eukaryotes - 7 (source: NCBI BLink). LENGTH=237		AT1G62780.1
170	49	Vigun02g169000	Vigun02g169000.1	Vu02	31226307	31227187	+	| lipid transfer protein | LC | chr5:3527544-3525106 | 20130731	Yes	AT1G73550.1
171	50	Vigun02g169100	Vigun02g169100.1	Vu02	31232013	31234809	+	| myb transcription factor | HC | chr4:42423447-42421826 | 20130731	Yes	AT4G12350.1
172	51	Vigun02g169200	Vigun02g169200.1	Vu02	31241649	31244625	-	PREDICTED: probable calcium-binding protein CML13-like [Glycine max]	Yes	AT1G12310.1
173	52	Vigun02g169300	Vigun02g169300.1	Vu02	31252571	31256207	+	receptor-like kinase 1 LENGTH=655	Yes	AT4G22730.1
174	53	Vigun02g169400	Vigun02g169400.1	Vu02	31256209	31259848	-	| glycine cleavage T-protein aminomethyltransferase | HC | chr3:35449688-35453827 | 20130731		AT4G12130.1
175	54	Vigun02g169500	Vigun02g169500.1	Vu02	31265703	31267499	+	Protein of unknown function (DUF1442) LENGTH=215		AT3G60780.1
176	55	Vigun02g169600	Vigun02g169600.1	Vu02	31274276	31283927	+	PREDICTED: SNARE-interacting protein KEULE-like isoform X4 [Glycine max]		AT1G12360.1
177	56	Vigun02g169700	Vigun02g169700.1	Vu02	31286579	31290167	-	Deoxyribodipyrimidine photo-lyase (DNA photolyase)(Photoreactivating enzyme) n=1 Tax=Methanosaeta harundinacea (strain 6Ac) RepID=G7WMK4_METH6		AT1G12370.2
178	57	Vigun02g169800	Vigun02g169800.1	Vu02	31304626	31307289	+	PREDICTED: uncharacterized protein At4g22758-like isoform X1 [Glycine max]		AT4G22758.1
