## Supplementary material for "Discovery and development of single-nucleotide polymorphism markers for resistance to *Striga gesnerioides* in cowpea (*Vigna unguiculata*)": Supplementary_Table 3_SNP_genotype_calls_for_KASP_assay_Verification.xlsx

### Sheet: SNP_calls_KASP_Verification
WELL	SUBJECT_ID	SAMPL_NAME	TYPE	snpVU00063	snpVU00064	snpVU00065	snpVU00066	snpVU00067	snpVU00068	snpVU00069	snpVU00070	snpVU00071	snpVU00072	snpVU00073	snpVU00074	snpVU00075	snpVU00076	snpVU00077	snpVU00078	snpVU00079
A01	cef5ebcf8f19_d1	Vita 7	Line	A:A	T:T	A:A	G:G	G:G	A:A	A:A	G:G	Unused	A:A	Unused	A:A	T:T	T:T	C:C	G:G	T:T
B01	41460396b477_d1	Vita 7	Line	A:A	T:T	A:A	G:G	G:G	A:A	A:A	G:G	Unused	A:A	Unused	A:A	T:T	T:T	C:C	G:G	T:T
C01	8c287609159f_d1	Vita 7	Line	A:A	T:T	A:A	G:G	G:G	A:A	A:A	G:G	Unused	A:A	Unused	A:A	T:T	T:T	C:C	G:G	T:T
D01	032e4fcc1514_d1	Sanzi	Line	A:A	T:T	A:A	G:G	G:G	A:A	A:A	G:G	Unused	A:A	Unused	A:A	T:T	T:T	C:C	G:G	T:T
E01	2eb0a03e04bc_d1	Sanzi	Line	A:A	T:T	A:A	G:G	G:G	A:A	A:A	G:G	Unused	A:A	Unused	A:A	T:T	T:T	C:C	G:G	T:T
F01	743c4ad8bcc4_d1	Sanzi	Line	A:A	T:T	A:A	G:G	G:G	A:A	A:A	G:G	Unused	A:A	Unused	A:A	T:T	T:T	C:C	G:G	T:T
G01	efe1a25f7698_d1	TVu-8671	Line	A:A	T:T	A:A	G:G	G:G	A:A	A:A	G:G	Unused	A:A	Unused	A:A	T:T	T:T	C:C	G:G	T:T
H01	c085604ef09f_d1	TVu-8671	Line	A:A	T:T	A:A	G:G	G:G	A:A	A:A	G:G	Unused	A:A	Unused	A:A	T:T	T:T	C:C	G:G	T:T
A02	81f72a73b9e3_d1	TVu-8671	Line	A:A	T:T	A:A	G:G	G:G	A:A	A:A	G:G	Unused	A:A	Unused	A:A	T:T	T:T	C:C	G:G	T:T
B02	5856c178835e_d1	ITKN310TRMP-1	F1	G:A	C:T	C:A	G:A	G:T	G:A	G:A	G:T	Unused	G:G	Uncallable	G:A	T:T	T:T	C:C	G:G	T:T
C02	94dc2e6827e6_d1	ITKN310TRMP-2	F1	G:A	C:T	C:A	G:A	G:T	G:A	G:A	G:T	Unused	G:G	Uncallable	G:A	T:T	T:T	C:C	G:G	T:T
D02	a840948bdfca_d1	ITKN310TRMP-3	F1	G:A	C:T	C:A	G:A	G:T	G:A	G:A	G:T	Unused	G:G	Uncallable	G:A	T:T	T:T	C:C	G:G	T:T
E02	285faa332134_d1	ITKN310TRMP-4	F1	G:A	C:T	C:A	G:A	G:T	G:A	G:A	G:T	Unused	G:G	Uncallable	G:A	T:T	T:T	C:C	G:G	T:T
F02	7b542800e6d9_d1	ITKN310TRMP-5	F1	G:A	C:T	C:A	G:A	G:T	G:A	G:A	G:T	Unused	G:G	Uncallable	G:A	T:T	T:T	C:C	G:G	T:T
G02	78ec05c22a32_d1	ITKN311TRMP-1	F1	G:A	C:T	C:A	G:A	G:T	G:A	G:A	G:T	Unused	G:G	Uncallable	G:A	T:T	T:T	C:C	G:G	T:T
H02	72eb840d88d6_d1	ITKN311TRMP-2	F1	G:A	C:T	C:A	G:A	G:T	G:A	G:A	G:T	Unused	G:G	Uncallable	G:A	T:T	T:T	C:C	G:G	T:T
A03	40865dcd3b32_d1	ITKN311TRMP-3	F1	G:A	C:T	C:A	G:A	G:T	G:A	G:A	G:T	Unused	G:G	Uncallable	G:A	T:T	T:T	C:C	G:G	T:T
B03	bfaaef8ca4dc_d1	ITKN311TRMP-4	F1	G:A	C:T	C:A	G:A	G:T	G:A	G:A	G:T	Unused	G:G	Uncallable	G:A	T:T	T:T	C:C	G:G	T:T
C03	fdfae4b4dc11_d1	ITKN311TRMP-5	F1	G:A	C:T	C:A	G:A	G:T	G:A	G:A	G:T	Unused	G:G	Uncallable	G:A	T:T	T:T	C:C	G:G	T:T
D03	0c04f72ee8e4_d1	Danila	Line	G:G	C:C	C:C	A:A	T:T	A:A	A:A	G:G	Unused	Unused	Uncallable	A:A	T:T	T:T	C:C	G:G	T:T
E03	30972fb0a7d3_d1	Danila	Line	G:G	C:C	C:C	A:A	T:T	A:A	A:A	G:G	Unused	A:A	Unused	A:A	T:T	T:T	C:C	G:G	T:T
F03	3e393041ee81_d1	Danila	Line	G:G	C:C	C:C	A:A	T:T	A:A	A:A	G:G	Unused	Unused	Uncallable	A:A	Uncallable	Uncallable	C:C	G:G	T:T
G03	450b58581cc9_d1	IT 97 K-499-35	Line	G:G	C:C	C:C	A:A	T:T	G:G	G:G	T:T	Unused	Unused	Uncallable	A:A	C:T	T:T	C:C	G:G	C:T
H03	8aef90bd9836_d1	IT 97 K-499-35	Line	G:G	C:C	C:C	A:A	T:T	G:G	G:G	T:T	Unused	A:A	Unused	A:A	C:T	T:T	C:C	G:G	C:C
A04	7a8588b0503a_d1	IT 97 K-499-35	Line	G:G	C:C	C:C	A:A	T:T	G:G	G:G	T:T	Unused	A:A	Unused	A:A	C:T	T:T	C:C	G:G	C:C
B04	536bf7dedbab_d1	B 301	Line	G:G	C:C	C:C	A:A	T:T	A:A	A:A	G:G	Unused	A:A	Unused	A:A	C:C	G:G	G:G	A:A	C:C
C04	6ae14efe069a_d1	B 301	Line	G:G	C:C	C:C	A:A	T:T	A:A	A:A	G:G	Unused	Unused	Uncallable	A:A	C:C	G:G	G:G	Uncallable	C:T
D04	fc162cca4e90_d1	B 301	Line	Uncallable	Uncallable	C:C	Uncallable	Uncallable	A:A	A:A	G:G	Unused	A:A	Uncallable	A:A	C:C	G:G	G:G	Uncallable	C:T
E04	6a8a7d872ee7_d1	ITKN306SRMP-1	F1	G:G	C:C	C:C	A:A	T:T	G:A	G:A	G:T	Unused	G:G	Uncallable	G:A	Uncallable	G:T	G:C	G:A	C:T
F04	88461a6bc5a9_d1	ITKN306SRMP-2	F1	G:G	C:C	C:C	A:A	T:T	G:A	G:A	G:T	Unused	G:G	Uncallable	G:A	Uncallable	G:T	G:C	G:A	C:T
G04	9d33ecbd9ece_d1	ITKN306SRMP-3	F1	G:G	C:C	C:C	A:A	T:T	G:A	G:A	G:T	Unused	G:G	Uncallable	G:A	Uncallable	G:T	G:C	G:A	C:T
H04	c8125bcc5e9e_d1	ITKN306SRMP-4	F1	G:G	C:C	C:C	A:A	T:T	G:A	G:A	G:T	Unused	G:G	Uncallable	G:A	Uncallable	G:T	G:C	G:A	C:T
A05	43f5400c7cf6_d1	ITKN306SRMP-5	F1	G:G	C:C	C:C	A:A	T:T	G:A	G:A	G:T	Unused	G:G	Uncallable	G:A	Uncallable	G:T	G:C	G:A	C:T
B05	d9a4c927a97f_d1	ITKN307SRMP-1	F1	G:G	C:C	C:C	A:A	T:T	G:A	G:A	G:T	Unused	G:G	Unused	G:A	C:C	G:G	G:G	Uncallable	C:T
C05	1d22a5e1c822_d1	ITKN307SRMP-2	F1	G:G	C:C	C:C	A:A	T:T	G:A	G:A	G:T	Unused	G:G	Unused	G:A	C:C	G:G	G:G	A:A	C:T
D05	130e1ac7eba4_d1	ITKN307SRMP-3	F1	G:G	C:C	C:C	A:A	T:T	G:A	G:A	G:T	Unused	G:G	Uncallable	G:A	C:C	G:G	G:G	Uncallable	C:T
E05	3f6e4f6db175_d1	ITKN307SRMP-4	F1	G:G	C:C	C:C	A:A	T:T	G:A	G:A	G:T	Unused	G:G	Unused	G:A	C:C	G:G	G:G	A:A	C:T
F05	6abaf0860e5b_d1	ITKN307SRMP-5	F1	G:G	C:C	C:C	A:A	T:T	G:A	G:A	G:T	Unused	G:G	Unused	G:A	C:C	G:G	G:G	A:A	C:T
G05	82c8ae16ea8a_d1	Achishuru	Line	A:A	T:T	A:A	G:G	G:G	A:A	A:A	G:G	Unused	G:G	Unused	A:A	C:T	T:T	C:C	G:G	T:T
H05	20bdae4cfe8a_d1	Achishuru	Line	A:A	T:T	A:A	G:G	G:G	A:A	A:A	G:G	Unused	G:G	Unused	A:A	Uncallable	T:T	C:C	G:G	T:T
A06	1dadddd80743_d1	Achishuru	Line	A:A	T:T	A:A	G:G	G:G	A:A	A:A	G:G	Unused	G:G	Unused	A:A	C:T	T:T	C:C	G:G	T:T
B06	482f417e9639_d1	T07K-318-33	Line	A:A	T:T	A:A	G:G	G:G	A:A	A:A	G:G	Unused	G:G	Unused	A:A	Uncallable	T:T	C:C	G:G	T:T
C06	09c46822f2bf_d1	T07K-318-33	Line	A:A	T:T	A:A	G:G	G:G	A:A	A:A	G:G	Unused	G:G	Unused	A:A	Uncallable	T:T	C:C	G:G	T:T
D06	1382667b2642_d1	T07K-318-33	Line	A:A	T:T	A:A	G:G	G:G	A:A	A:A	G:G	Unused	G:G	Uncallable	A:A	Uncallable	T:T	C:C	G:G	T:T
E06	7fbaa849e372_d1	IT 89 KD 288	Line	G:G	C:C	C:C	A:A	T:T	A:A	A:A	G:G	Unused	A:A	Unused	G:G	T:T	T:T	C:C	G:G	C:C
F06	62cb6c8b5041_d1	IT 89 KD 288	Line	G:G	C:C	C:C	A:A	T:T	A:A	A:A	G:G	Unused	A:A	Unused	G:G	T:T	T:T	C:C	G:G	C:C
G06	ad4babc64461_d1	IT 89 KD 288	Line	G:G	C:C	C:C	A:A	T:T	A:A	A:A	G:G	Unused	A:A	Unused	G:G	T:T	T:T	C:C	G:G	C:C
H06	0afd73bbe7e9_d1	ITKN312SSMP-1	F1	A:A	T:T	A:A	G:G	G:G	A:A	A:A	G:G	Unused	G:G	Unused	A:A	C:T	T:T	C:C	G:G	T:T
A07	9528aa6cadb5_d1	ITKN312SSMP-2	F1	A:A	T:T	A:A	G:G	G:G	A:A	A:A	G:G	Unused	G:G	Unused	A:A	C:T	T:T	C:C	G:G	T:T
B07	4c3523720c6d_d1	ITKN312SSMP-3	F1	A:A	T:T	A:A	G:G	G:G	A:A	A:A	G:G	Unused	G:G	Unused	A:A	C:T	T:T	C:C	G:G	T:T
C07	0d462e212e19_d1	ITKN312SSMP-4	F1	A:A	T:T	A:A	G:G	G:G	G:A	G:A	G:T	Unused	G:G	Unused	A:A	T:T	T:T	C:C	G:G	T:T
D07	1354f7b31192_d1	ITKN312SSMP-5	F1	A:A	T:T	A:A	G:G	G:G	A:A	A:A	G:G	Unused	G:G	Unused	A:A	T:T	T:T	C:C	G:G	T:T
E07	1d63dacfcbc1_d1	ITKN312SSMP-6	F1	A:A	T:T	A:A	G:G	G:G	A:A	A:A	G:G	Unused	G:G	Unused	A:A	T:T	T:T	C:C	G:G	T:T
F07	5e102a2fbc6f_d1	ITKN312SSMP-7	F1	A:A	T:T	A:A	G:G	G:G	G:A	G:A	G:T	Unused	G:G	Unused	A:A	T:T	T:T	C:C	G:G	Uncallable
G07	894f9b650d02_d1	ITKN312SSMP-8	F1	A:A	T:T	A:A	G:G	G:G	A:A	A:A	G:G	Unused	G:G	Unused	A:A	T:T	T:T	C:C	G:G	T:T
H07	065a4f0fc5a1_d1	IT 86 D-1010	Line	A:A	T:T	A:A	G:G	G:G	A:A	A:A	G:G	Unused	G:G	Unused	A:A	T:T	T:T	C:C	A:A	T:T
A08	feb5241f1923_d1	IT 86 D-1010	Line	A:A	T:T	A:A	G:G	G:G	A:A	A:A	G:G	Unused	G:G	Unused	A:A	T:T	T:T	C:C	A:A	T:T
B08	7b85340f8e66_d1	IT 86 D-1010	Line	A:A	T:T	A:A	G:G	G:G	A:A	A:A	G:G	Unused	G:G	Unused	A:A	T:T	T:T	C:C	A:A	Uncallable
C08	8088fc1333fc_d1	CB 27	Line	A:A	T:T	A:A	G:G	G:G	A:A	A:A	G:G	Unused	A:A	Unused	A:A	T:T	T:T	C:C	G:G	T:T
D08	c26cd36807bc_d1	CB 27	Line	A:A	T:T	A:A	G:G	G:G	A:A	A:A	G:G	Unused	A:A	Unused	A:A	T:T	T:T	C:C	G:G	T:T
E08	d97822b47bd1_d1	CB 27	Line	A:A	T:T	A:A	G:G	G:G	A:A	A:A	G:G	Unused	A:A	Unused	A:A	T:T	T:T	C:C	G:G	T:T
F08	0c80e6c6bea9_d1	ITKN314HTMP-1	F1	A:A	T:T	A:A	G:G	G:G	A:A	A:A	G:G	Unused	G:G	Unused	A:A	T:T	T:T	C:C	G:A	T:T
G08	6b6bf115be06_d1	ITKN314HTMP-2	F1	A:A	T:T	A:A	G:G	G:G	A:A	A:A	G:G	Unused	G:G	Unused	A:A	T:T	T:T	C:C	G:A	T:T
H08	d8febfcd676b_d1	ITKN314HTMP-3	F1	A:A	T:T	A:A	G:G	G:G	A:A	A:A	G:G	Unused	G:G	Unused	A:A	T:T	T:T	C:C	G:A	T:T
A09	2592cf7cc6fd_d1	ITKN314HTMP-4	F1	A:A	T:T	A:A	G:G	G:G	A:A	A:A	G:G	Unused	G:G	Unused	A:A	T:T	T:T	C:C	G:A	T:T
B09	d6bc172cd83a_d1	ITKN314HTMP-5	F1	A:A	T:T	A:A	G:G	G:G	A:A	A:A	G:G	Unused	G:G	Unused	A:A	T:T	T:T	C:C	G:A	T:T
C09	5b900b21e7da_d1	IT98K-589-2	Line	A:A	T:T	A:A	G:G	G:G	G:G	G:G	T:T	Unused	A:A	Uncallable	G:G	T:T	T:T	C:C	G:G	T:T
D09	62bc49346726_d1	IT98K-589-2	Line	A:A	T:T	A:A	G:G	G:G	G:G	G:G	T:T	Unused	A:A	Uncallable	G:G	T:T	T:T	C:C	G:G	T:T
E09	79391388af7b_d1	IT98K-589-2	Line	A:A	T:T	A:A	G:G	G:G	G:G	G:G	T:T	Unused	A:A	Uncallable	G:G	T:T	T:T	C:C	G:G	T:T
F09	653739dda49e_d1	IT98K-1111-1	Line	A:A	T:T	A:A	G:G	G:G	A:A	A:A	G:G	Unused	A:A	Uncallable	G:G	T:T	T:T	C:C	G:G	C:C
G09	9617274d229d_d1	IT98K-1111-1	Line	A:A	T:T	A:A	G:G	G:G	A:A	A:A	G:G	Unused	A:A	Uncallable	G:G	T:T	T:T	C:C	G:G	C:C
H09	3061519a8c89_d1	IT98K-1111-1	Line	A:A	T:T	A:A	G:G	G:G	A:A	A:A	G:G	Unused	A:A	Uncallable	G:G	T:T	T:T	C:C	G:G	C:C
A10	792fb5157a9c_d1	ITKN315HTMP-1	F1	A:A	T:T	A:A	G:G	G:G	G:G	G:G	T:T	Unused	A:A	Uncallable	G:G	T:T	T:T	C:C	G:G	T:T
B10	f0963bd57bba_d1	ITKN315HTMP-2	F1	A:A	T:T	A:A	G:G	G:G	G:G	G:G	T:T	Unused	A:A	Uncallable	G:G	T:T	T:T	C:C	G:G	T:T
C10	19af9e33ec43_d1	ITKN315HTMP-3	F1	A:A	T:T	A:A	G:G	G:G	G:A	G:A	G:T	Unused	A:A	Uncallable	G:G	T:T	T:T	C:C	G:G	C:T
D10	6bcd6a38388d_d1	ITKN315HTMP-4	F1	A:A	T:T	A:A	G:G	G:G	G:A	G:A	G:T	Unused	A:A	Uncallable	G:G	T:T	T:T	C:C	G:G	C:C
E10	18b2df16cbda_d1	ITKN315HTMP-5	F1	A:A	T:T	A:A	G:G	G:G	G:A	G:A	G:T	Unused	A:A	Uncallable	G:G	T:T	T:T	C:C	G:G	C:C
F10	efa1c770999c_d1	TVX 3236	Line	A:A	T:T	A:A	G:G	G:G	G:G	G:G	T:T	Unused	G:G	Unused	A:A	Uncallable	G:G	C:C	Unused	T:T
G10	a34e4bde4b2d_d1	TVX 3236	Line	A:A	T:T	A:A	G:G	G:G	G:G	G:G	T:T	Unused	G:G	Unused	A:A	Uncallable	G:G	C:C	Unused	T:T
H10	5665770e031c_d1	TVX 3236	Line	A:A	T:T	A:A	G:G	Uncallable	G:G	G:G	T:T	Unused	G:G	Unused	A:A	Uncallable	G:G	C:C	G:G	T:T
A11	7ce7fd95cc21_d1	TVu-1727	Line	G:G	C:C	C:C	A:A	T:T	A:A	A:A	G:G	Unused	A:A	Unused	A:A	T:T	G:G	C:C	Unused	T:T
B11	f386f2c189fe_d1	TVu-1727	Line	G:G	C:C	C:C	A:A	T:T	A:A	A:A	G:G	Unused	A:A	Unused	A:A	T:T	G:G	C:C	Unused	T:T
C11	1d9d7b659019_d1	TVu-1727	Line	G:G	C:C	C:C	A:A	T:T	A:A	A:A	G:G	Unused	A:A	Uncallable	A:A	T:T	G:G	C:C	Unused	T:T
D11	fa86598b2a14_d1	TVU 801	Line	A:A	C:C	C:C	A:A	T:T	A:A	A:A	G:G	Unused	A:A	Unused	A:A	T:T	T:T	C:C	A:A	T:T
E11	ca66c0d52763_d1	TVU 801	Line	A:A	C:C	C:C	A:A	T:T	A:A	A:A	G:G	Unused	A:A	Unused	A:A	T:T	T:T	C:C	A:A	T:T
F11	a2ed9ea865ad_d1	TVU 801	Line	A:A	C:C	C:C	A:A	T:T	A:A	A:A	G:G	Unused	A:A	Unused	A:A	T:T	T:T	C:C	A:A	T:T
G11	b6f0be59d2d8_d1	ITKN308ARMP-1	F1	A:A	C:T	C:A	G:A	G:T	A:A	A:A	G:G	Unused	A:A	Unused	A:A	C:T	T:T	C:C	G:A	T:T
A12	c9a0044e03a9_d1	ITKN308ARMP-2	F1	A:A	C:T	C:A	G:A	G:T	A:A	A:A	G:G	Unused	A:A	Unused	A:A	C:T	T:T	C:C	G:A	T:T
B12	5eac835f647c_d1	ITKN308ARMP-3	F1	A:A	C:T	C:A	G:A	G:T	A:A	A:A	G:G	Unused	A:A	Unused	A:A	C:T	T:T	C:C	G:A	T:T
C12	167fdb15b75d_d1	ITKN308ARMP-4	F1	A:A	C:T	C:A	G:A	G:T	A:A	A:A	G:G	Unused	A:A	Unused	A:A	C:T	T:T	C:C	G:A	T:T
D12	c805f5ced822_d1	ITKN308ARMP-5	F1	A:A	C:T	C:A	G:A	G:T	A:A	A:A	G:G	Unused	A:A	Unused	A:A	C:T	T:T	C:C	G:A	T:T
E12	2b6a0778f8b2_d1	ITKN308ARMP-6	F1	A:A	T:T	A:A	G:G	G:G	A:A	A:A	G:G	Unused	A:A	Unused	A:A	T:T	T:T	C:C	A:A	T:T
F12	c6c8b157d9bd_d1	ITKN308ARMP-7	F1	A:A	T:T	A:A	G:G	G:G	A:A	A:A	G:G	Unused	A:A	Unused	A:A	T:T	T:T	C:C	A:A	T:T
G12	baac18449d2b_d1	ITKN308ARMP-8	F1	A:A	T:T	A:A	G:G	G:G	A:A	A:A	G:G	Unused	A:A	Unused	A:A	T:T	T:T	C:C	A:A	T:T
